# Cellular RNA Interacts with MAVS to Promote Antiviral Signaling

**DOI:** 10.1101/2023.09.25.559083

**Authors:** Nandan S. Gokhale, Kim Somfleth, Matthew G. Thompson, Russell K. Sam, Daphnée M. Marciniak, Lan H. Chu, Moonhee Park, Steve Dvorkin, Andrew Oberst, Stacy M. Horner, Shao-En Ong, Michael Gale, Ram Savan

**Author notes:** Corresponding authors: Nandan S. Gokhale and Ram Savan.

## Abstract

Immune signaling needs to be well-regulated to promote clearance of pathogens, while preventing aberrant inflammation. Interferons (IFNs) and antiviral genes are activated by the detection of viral RNA by RIG-I-like receptors (RLRs). Signal transduction downstream of RLRs proceeds through a multi-protein complex organized around the central adaptor protein MAVS. Recent work has shown that protein complex function can be modulated by RNA molecules providing allosteric regulation or acting as molecular guides or scaffolds. Thus, we hypothesized that RNA plays a role in organizing MAVS signaling platforms. Here, we show that MAVS, through its central intrinsically disordered domain, directly interacts with the 3′ untranslated regions of cellular mRNAs. Importantly, elimination of RNA by RNase treatment disrupts the MAVS signalosome, including newly identified regulators of RLR signaling, and inhibits phosphorylation of the transcription factor IRF3. This supports the hypothesis that RNA molecules scaffold proteins in the MAVS signalosome to induce IFNs. Together, this work uncovers a function for cellular RNA in promoting signaling through MAVS and highlights a generalizable principle of RNA regulatory control of cytoplasmic immune signaling complexes.
