## Supplementary Data S3 for "Cellular RNA Interacts with MAVS to Promote Antiviral Signaling"

### Sheet: Primers (cloning or sequencing)
Primer Name	Primer Sequence	Purpose
pEFTak_F_seq	CCAGCTTGGCACTTGATGTAATTCTC	Colony PCR and Sanger sequencing of pEFTak constructs
pEFTak_R_seq	GCGATGCAATTTCCTCATTT
NotI_mmAPOBEC1_F	TGATGATAAAGCGGCCGCTAGTTCCGAGACAGGCCCTGTAG	PCR amplification of murine APOBEC1 for all STAMP constructs
Linker_mmAPOBEC1_R	AGTCTCGCTGCCGCTTTTCAACCCTGTAGCCCAAAGGAGAT
Linker_FL-MAVS_F	TCCGCCACACCAGAACCGTTTGCTGAAGACAAGACCTATAAGTATATCTG	PCR amplification of MAVS to generate pEFTak APOBEC1-MAVSFL
Linker_CtermMAVS_F	TCCGCCACACCAGAATTCCAGGAGAGGGAGGTGCCA	PCR amplification of MAVS to generate pEFTak APOBEC1-MAVSC-term
Linker_F	AGCGGCAGCGAGACTCCCGGGACCTCAGAGTCCGCCACACCAGAA	Annealed to produce linker fragment for pEFTak APOBEC1-MAVSFL and pEFTak APOBEC1-MAVSC-term
Linker_R	TTCTGGTGTGGCGGACTCTGAGGTCCCGGGAGTCTCGCTGCCGCT
Linker_PmeI	AGCGGCAGCGAGACTCCCGGGACCTCAGAGTCCGCCACACCAGAAGTTTAAACCCGCTGA	Annealed to produce linker fragment for pEFTak APOBEC1
Linker_PmeI	TCAGCGGGTTTAAACTTCTGGTGTGGCGGACTCTGAGGTCCCGGGAGTCTCGCTGCCGCT
mmAPOBEC_ColPCR_F	TATCCAGATCATGACAGAGCAAGAG	Colony PCR and Sanger sequencing of STAMP constructs
pEFTak_NotI_mmMAVS_F	GATGATGATAAAGCGGCCGCTACATTTGCTGAGGACAAGACCTATAAGTATATCCG	Cloning of murine MAVS into pEFTak FLAG vector from NIH3T3 cDNA
pEFTak_PmeI_mmMAVS_R	GCTGATCAGCGGGTTTAAACTCACTGGGCCAGGCGCCTAC
pTRIP_SmaI_F	CGAGTGTAGCCAGATCTCCCGGGAA	Amplification and InFusion recomibination of IFNB1 promoter enhanceosome elements to generate pTRIPZ IFNB12X-GLuc
BamHI_IFNbprom_R	TGCGAGGATCCGGTCCTCTCTCTATTCAGAGGAATTT
BamHI_IFNbprom_F	GAGAGGACCGGATCCTCGCAAAATGTAAATGACATAGG
SmaI_IFNbprom_R	GAATTGGGCCCTACCCGGGGGTCCTCTCTCTATTCAGAGGAATTT
XbaI_GLuc_F	CAAGCTTCCGAGCTCTCGCTCTAGAGCC	Amplification of GLuc-PEST to generate pTRIPZ IFNB12X-GLuc
XhoI_GLuc_R	CCATGTTTTTCTAGGTCTCGAGCTAAACGTTAATTCTTGCTGA
PMAIP1_UTRseq_F	CCCAGATTATCATTCTTTGGGATGAGAGAAC	PMAIP1 3' UTR for APOBEC1 editing validation by Sanger sequencing
PMAIP1_UTRseq_R	GATGCACACTAATGTGACAAGGAGC

### Sheet: Gene fragments
Fragment Name	Fragment Sequence	Purpose
3xFV-N-RIG	CCGCGCTAGCGGATCCGCCACCATGGGCGTCCAAGTCGAAACCATTAGTCCCGGCGATGGCAGAACATTTCCTAAAAGGGGACAAACATGTGTCGTCCATTATACAGGCATGTTGGAGGACGGCAAAAAGGTGGACAGTAGTAGAGATCGCAATAAACCTTTCAAATTCATGTTGGGAAAACAAGAAGTCATTAGGGGATGGGAGGAGGGCGTGGCTCAAATGTCCGTCGGCCAACGCGCTAAGCTCACCATCAGCCCCGACTACGCATACGGCGCTACCGGACATCCCGGAATTATTCCCCCTCACGCTACCTTGGTGTTTGACGTCGAACTGTTGAAGCTCGAGACTAGAGGAGTGCAGGTGGAGACTATCTCCCCAGGAGACGGGCGCACCTTCCC…	Cloning of pRRL 3xFV-N-RIG
1kb_IFNB1prom	ATCGAGTGTAGCCAGATCTCCCGGGGAAATGGTCAAAAACATAGCAGCCTGCCTTCTGAGTTCTCCATCCCACCCTGGTTGGGCCTTCTCTATCCTTGTCTGTGTTGTTTATATCCTGCTGAAGTGTGATTCCACTTGTGGCAGTTTCTCCTCTGTGTAGGATCAAAAGGGCTGTGACTGGTTGGTTTGAAAATTTCTTATACCCTAGACTATTCCAGTGCCTTTCAGAAGTTTCCAAGGCCCTCTCACACTAATCTATTATCATATTGGGCAAAACTCCTTGCAGTTTCAGCTACTATTCCCTGATTGACTTTTCAGTAAATCTATCTCTCAGTCTTTCAGTATCCAAAGAAGATTGGTTCTAGGACCACCATCCCGCTGCCTCCACAGATACCAAAA…	Cloning pTRIPZ IFNB12X-Gluc
hGLuc_PEST	GCCGCCACCATGGGAGTCAAAGTTCTGTTTGCCCTGATCTGCATCGCTGTGGCCGAGGCCAAGCCCACCGAGAACAACGAAGACTTCAACATCGTGGCCGTGGCCAGCAACTTCGCGACCACGGATCTCGATGCTGACCGCGGGAAGTTGCCCGGCAAGAAGCTGCCGCTGGAGGTGCTCAAAGAGATGGAAGCCAATGCCCGGAAAGCTGGCTGCACCAGGGGCTGTCTGATCTGCCTGTCCCACATCAAGTGCACGCCCAAGATGAAGAAGTTCATCCCAGGACGCTGCCACACCTACGAAGGCGACAAAGAGTCCGCACAGGGCGGCATAGGCGAGGCGATCGTCGACATTCCTGAGATTCCTGGGTTCAAGGACTTGGAGCCCATGGAGCAGTTC…	Cloning pTRIPZ IFNB12X-Gluc

### Sheet: Primers (RT-qPCR)
Taqman Primer-Probe Assays from IDT
Gene	Assay ID
HPRT1	Hs.PT.58v.45621572
IFNB1	Hs.PT.58.39481063.g
IFIT1	Hs.PT.56a.20769090.g
PMAIP1	Hs.PT.58.21318159
IFIT2	Hs.PT.58.1099131

### Sheet: siRNAs
IDT dsiRNAs
Target Gene	DsiRNA ID	Sequence
Negative control	51-01-14-04	Proprietary
MAVS	hs.Ri.MAVS.13.1	Proprietary
IRF3	hs.Ri.IRF3.13.1	Proprietary
		`
Silencer Select siRNAs for targeted screening
Target Gene	siRNA ID	Sense Sequence	Antisense Sequence
Non-targeting negative control 1	s813	Proprietary
Non-targeting negative control 2	s814	Proprietary
MAVS	s33178	CCAAAGUGCCUACCACCUUtt	AAGGUGGUAGGCACUUUGGag
ERGIC1	s32914	ACAUCGACAACUCCAUGAAtt	UUCAUGGAGUUGUCGAUGUgg
PSMB6	s11357	CGGGAGCUCCUACAUCUAUtt	AUAGAUGUAGGAGCUCCCGga
TSR3	s41893	GCAUCGUAGGCUUUCCAGAtt	UCUGGAAAGCCUACGAUGCag
ANKLE2	s23124	CGUCAAAGCCGGAUUGAAAtt	UUUCAAUCCGGCUUUGACGat
FAM171A1	s47950	GGCAGUCAGUUGAUUGUCAtt	UGACAAUCAACUGACUGCCca
VPS50	s31068	CAGAUGUACGGUUAAGUGAtt	UCACUUAACCGUACAUCUGtt
TOMM22	s32549	UGACGGAGAUGUUUCCGGAtt	UCCGGAAACAUCUCCGUCAgg
SEC24A	s21225	GAAUUCGUGUUCAUACUUUtt	AAAGUAUGAACACGAAUUCtt
SRPRA	s13456	GUACCGCACAGAGAUCCAAtt	UUGGAUCUCUGUGCGGUACtt
DOLK	s22484	GCCUUUGGGUCACACUCUAtt	UAGAGUGUGACCCAAAGGCtt
GDI2	s5690	GAACUGAUGAUUACUUAGAtt	UCUAAGUAAUCAUCAGUUCtg
VAC14	s31275	CCAUGAAUUCUUACUUUUAtt	UAAAAGUAAGAAUUCAUGGtg
STXBP1	s13601	CCUUAUAUCUCUACCCGUUtt	AACGGGUAGAGAUAUAAGGgt
STIL	s12862	CUUUGAUCCUGGUCGAGAAtt	UUCUCGACCAGGAUCAAAGcg
ARHGAP29	s484	GCAUAGGUGUUGUUGAUCAtt	UGAUCAACAACACCUAUGCta
KDM1A	s617	GGUCUUGGAGGGAAUCCUAtt	UAGGAUUCCCUCCAAGACCtg
PFAS	s10330	AGCAGAGACUCACAACUUUtt	AAAGUUGUGAGUCUCUGCUgt
DHRS7	s28440	CCAGUUGUCUAAACUAGGAtt	UCCUAGUUUAGACAACUGGta
LAMTOR2	s195163	GAACCAAGCGUUUAAUGAAtt	UUCAUUAAACGCUUGGUUCcc
SAMD1	s40355	GGAUGUCGUCGAAUAUUUUtt	AAAAUAUUCGACGACAUCCat
PIGG	s29638	GCAUGGGAACUGGAUCAGAtt	UCUGAUCCAGUUCCCAUGCaa
PPA1	s10877	GUUUAGAAGGUAUAAGGUUtt	AACCUUAUACCUUCUAAACca
ZNF622	s40388	GGAGACGAUUGGGAAGAUAtt	UAUCUUCCCAAUCGUCUCCat
GSPT2	s24328	GCCGUUACCAUGGAACUUUtt	AAAGUUCCAUGGUAACGGCtg
SFT2D2	s51654	GCCUGUCCGAGGUUGUUGAtt	UCAACAACCUCGGACAGGCcg
LANCL1	s20164	GUAUAGGUGAUAAUCGAGAtt	UCUCGAUUAUCACCUAUACat
GPX8	s54628	CAACAGCUUUUAUGCCUUUtt	AAAGGCAUAAAAGCUGUUGat
SLC35F6	s29905	GCUCAGCGAAGUGAUCACAtt	UGUGAUCACUUCGCUGAGCtt
PNP	s9655	GCAUGAGUACAGUACCAGAtt	UCUGGUACUGUACUCAUGCca
PPP4RC1	s123	GCCGCAUCUGCUAACCUUAtt	UAAGGUUAGCAGAUGCGGCat
GALNT1	s5551	GUGUUACAAAGGUAGAUUAtt	UAAUCUACCUUUGUAACACct
MTARC2	s29947	GUGUAGAAGUGAAAAAGGUtt	ACCUUUUUCACUUCUACACta
RAB13	s11690	GAGCGGUUCAAGACAAUAAtt	UUAUUGUCUUGAACCGCUCtt
ATP6V0D1	s17395	CGGUGUCAGUCAUCGAUGAtt	UCAUCGAUGACUGACACCGtc
